# Probing enzyme-dependent pseudouridylation using direct RNA sequencing to assess neuronal epitranscriptome plasticity

**DOI:** 10.1101/2024.03.26.586895

**Authors:** Oleksandra Fanari, Sepideh Tavakoli, Yuchen Qiu, Amr Makhamreh, Keqing Nian, Stuart Akeson, Michele Meseonznik, Caroline A. McCormick, Dylan Bloch, Howard Gamper, Miten Jain, Ya-Ming Hou, Meni Wanunu, Sara H. Rouhanifard

## Abstract

Chemical modifications in mRNAs, such as pseudouridine (psi), can control gene expression. Yet, we know little about how they are regulated, especially in neurons. We applied nanopore direct RNA sequencing to investigate psi dynamics in SH-SY5Y cells in response to two perturbations that model a natural and unnatural cellular state: retinoic-acid-mediated differentiation (healthy) and exposure to the neurotoxicant, lead (unhealthy). We discovered that the expression of some psi writers change significantly in response to physiological conditions. We also found that globally, lead-treated cells have more psi sites but lower relative occupancy than untreated cells and differentiated cells. Interestingly, examples of highly plastic sites were accompanied by constant expression for psi writers, suggesting trans-regulation. Many positions were static throughout all three cellular states, suggestive of a “housekeeping” function. This study enables investigations into mechanisms that control psi modifications in neurons and its possible protective effects in response to cellular stress.
