## Supplementary Table 1 for "Probing enzyme-dependent pseudouridylation using direct RNA sequencing to assess neuronal epitranscriptome plasticity"

### Sheet: Diff_unique
Annotation	chr	position	kmer	strand	T_Diff	C_Diff	T_IVT	C_IVT	total_Diff	total_IVT	mm.Diff	mm.IVT	ACP	color
ACO1	chr9	32450189	CCTGG	+	28	26	169	18	54	202	48.1481	9.62567	ACO1chr932450189	black
AEBP1	chr7	44114256	ACTTC	+	17	21	17	1	38	22	55.2632	5.55556	AEBP1chr744114256	black
ATRAID	chr2	27217051	CCTCA	+	19	18	30	3	37	33	48.6486	9.09091	ATRAIDchr227217051	black
CAMKV	chr3	49858209	GTTAA	-	27	24	13	0	51	13	47.0588	0	CAMKVchr349858209	black
CFAP20	chr16	58129330	CGTTC	-	22	17	12	1	39	13	43.5897	7.69231	CFAP20chr1658129330	black
CHD8	chr14	21385678	ACTTC	-	15	11	28	0	26	28	42.3077	0	CHD8chr1421385678	black
CPTP	chr1	1328812	CATGC	+	15	13	22	0	28	23	46.4286	0	CPTPchr11328812	black
CRKL	chr22	20952486	CTTAC	+	7	20	40	0	27	40	74.0741	0	CRKLchr2220952486	black
DBNL	chr7	44060944	CCTCT	+	27	22	37	4	49	61	44.898	9.7561	DBNLchr744060944	black
EFEMP2	chr11	65866534	GTTCC	-	37	61	14	0	98	14	62.2449	0	EFEMP2chr1165866534	red
FAM168B	chr2	131049504	TGTGA	-	32	24	14	0	56	14	42.8571	0	FAM168Bchr2131049504	black
GM2A	chr5	151268723	AATCC	+	23	22	73	2	45	75	48.8889	2.66667	GM2Achr5151268723	black
GPR137	chr11	64288440	CTTCC	+	15	14	32	1	29	36	48.2759	3.0303	GPR137chr1164288440	black
GUCD1	chr22	24541687	GGTCT	-	7	23	83	0	30	85	76.6667	0	GUCD1chr2224541687	black
HLA-A	chr6	29942997	CCTGC	+	8	18	421	28	26	473	69.2308	6.23608	HLA-Achr629942997	black
HLA-A	chr6	29945075	AGTTA	+	2	30	376	31	32	411	93.75	7.61671	HLA-Achr629945075	black
HSD17B11	chr4	87372734	TCTCG	-	16	15	91	7	31	100	48.3871	7.14286	HSD17B11chr487372734	black
INTS9	chr8	28767987	ACTTA	-	13	13	17	0	26	17	50	0	INTS9chr828767987	black
KIF2A	chr5	62388203	TATGG	+	20	20	36	3	40	40	50	7.69231	KIF2Achr562388203	black
LEPR	chr1	65432666	GTTCT	+	34	27	82	6	61	95	44.2623	6.81818	LEPRchr165432666	red
LEPROT	chr1	65432666	GTTCT	+	34	27	82	6	61	95	44.2623	6.81818	LEPROTchr165432666	red
LEPROTL1	chr8	30105894	ACTTC	+	17	22	26	1	39	27	56.4103	3.7037	LEPROTL1chr830105894	black
LMBR1	chr7	156682020	GATTG	-	51	37	11	0	88	11	42.0455	0	LMBR1chr7156682020	black
LYSMD2	chr15	51725012	ACTTA	-	12	13	102	1	25	105	52	0.970874	LYSMD2chr1551725012	black
MAPK14	chr6	36110427	TTTAT	+	25	17	33	3	42	37	40.4762	8.33333	MAPK14chr636110427	black
MRPL52	chr14	22834508	GTTCC	+	8	28	22	0	36	22	77.7778	0	MRPL52chr1422834508	red
MUL1	chr1	20500634	GATTT	-	17	12	19	0	29	19	41.3793	0	MUL1chr120500634	black
PACRGL	chr4	20728066	GGTGT	+	13	10	36	2	23	40	43.4783	5.26316	PACRGLchr420728066	black
PLD3	chr19	40378040	GCTGG	+	403	314	151	1	717	152	43.7936	0.657895	PLD3chr1940378040	black
PRUNE1	chr1	151008503	GTTCG	+	0	24	18	0	24	18	100	0	PRUNE1chr1151008503	red
RITA1	chr12	113191601	CTTTC	+	9	7	85	4	16	92	43.75	4.49438	RITA1chr12113191601	black
RPSA	chr3	39408707	CCTCC	+	10	7	274	1	17	345	41.1765	0.363636	RPSAchr339408707	black
SLC25A17	chr22	40770636	GATTT	-	17	17	274	2	34	278	50	0.724638	SLC25A17chr2240770636	black
SLU7	chr5	160403387	AATAG	-	27	25	85	2	52	88	48.0769	2.29885	SLU7chr5160403387	black
SMYD3	chr1	246507261	GCTGC	-	12	20	16	0	32	16	62.5	0	SMYD3chr1246507261	black
SRXN1	chr20	648290	GATTC	-	4	17	141	1	21	144	80.9524	0.704225	SRXN1chr20648290	black
TAF1D	chr11	93735078	TATTG	-	16	19	71	0	35	73	54.2857	0	TAF1Dchr1193735078	black
THAP11	chr16	67843526	ACTCC	+	11	20	27	1	31	34	64.5161	3.57143	THAP11chr1667843526	black
TPRA1	chr3	127573630	GTTCG	-	5	44	123	3	49	142	89.7959	2.38095	TPRA1chr3127573630	red
TWSG1	chr18	9401340	GTTCA	+	30	21	77	0	51	77	41.1765	0	TWSG1chr189401340	red
UBE4B	chr1	10158381	AGTGA	+	17	14	22	2	31	24	45.1613	8.33333	UBE4Bchr110158381	black
VPS26B	chr11	134240030	GATGT	+	31	22	11	1	53	12	41.5094	8.33333	VPS26Bchr11134240030	black
WBP1L	chr10	102814179	GCTGT	+	2	30	21	2	32	23	93.75	8.69565	WBP1Lchr10102814179	black
WDR5B	chr3	122414663	GATTG	-	8	11	39	0	19	39	57.8947	0	WDR5Bchr3122414663	black
XPR1	chr1	180884344	GATTG	+	7	11	31	0	18	31	61.1111	0	XPR1chr1180884344	black
ZNF25	chr10	37951064	AGTCA	-	27	30	12	1	57	14	52.6316	7.69231	ZNF25chr1037951064	black
ZNF317	chr19	9161020	GTTCA	+	11	12	56	0	23	56	52.1739	0	ZNF317chr199161020	red
ZNF584	chr19	58416935	GCTTT	+	13	9	47	3	22	57	40.9091	6	ZNF584chr1958416935	black

### Sheet: Pb_unique
Annotation	chr	position	kmer	strand	T_PB	C_PB	T_IVT	C_IVT	total_PB	total_IVT	mm.PB	mm.IVT	ACP	color
BAMBI	chr10	28681489	CATGT	+	14	10	80	8	24	89	41.6667	9.09091	BAMBIchr1028681489	black
C7	chr5	40979861	CCTCA	+	22	21	27	2	43	29	48.8372	6.89655	C7chr540979861	black
CACNG4	chr17	67032357	CTTAA	+	28	22	14	0	50	14	44	0	CACNG4chr1767032357	black
CENPF	chr1	214663864	ACTTC	+	8	7	43	1	15	54	46.6667	2.27273	CENPFchr1214663864	black
DCAF7	chr17	63589825	TGTAG	+	11	9	31	0	20	31	45	0	DCAF7chr1763589825	blue
DHCR7	chr11	71435145	GATTT	-	10	8	23	0	18	23	44.4444	0	DHCR7chr1171435145	black
FOXK2	chr17	82601905	CATGT	+	7	7	33	0	14	34	50	0	FOXK2chr1782601905	black
GNAS	chr20	58891543	CTTCC	+	31	25	29	1	56	39	44.6429	3.33333	GNASchr2058891543	black
GTF3C1	chr16	27460657	TGTGG	-	7	5	92	2	12	96	41.6667	2.12766	GTF3C1chr1627460657	black
MLLT11	chr1	151067489	ACTTG	+	25	17	224	4	42	228	40.4762	1.75439	MLLT11chr1151067489	black
MRPS14	chr1	175014468	ACTTA	-	6	5	51	1	11	52	45.4545	1.92308	MRPS14chr1175014468	black
PHF13	chr1	6623607	GTTCG	+	8	10	81	1	18	82	55.5556	1.21951	PHF13chr16623607	red
RAD21	chr8	116863212	GTTCG	-	18	17	40	0	35	40	48.5714	0	RAD21chr8116863212	red
RPP25	chr15	74955682	GATTC	-	14	13	37	1	27	38	48.1481	2.63158	RPP25chr1574955682	black
RTN4	chr2	55050060	ACTTC	-	8	6	21	0	14	21	42.8571	0	RTN4chr255050060	black
SAE1	chr19	47209657	ACTTA	+	7	6	41	2	13	43	46.1538	4.65116	SAE1chr1947209657	black
SCAF1	chr19	49654781	GTTCG	+	13	10	21	0	23	21	43.4783	0	SCAF1chr1949654781	red
SCCPDH	chr1	246760184	CTTCT	+	11	10	26	2	21	28	47.619	7.14286	SCCPDHchr1246760184	black
SCNM1	chr1	151168274	TCTCA	+	7	8	14	0	15	14	53.3333	0	SCNM1chr1151168274	black
SIGMAR1	chr9	34635718	ACTTC	-	14	10	34	1	24	35	41.6667	2.85714	SIGMAR1chr934635718	black
SPPL3	chr12	120764051	GTTCA	-	10	14	18	0	24	18	58.3333	0	SPPL3chr12120764051	red
SRSF4	chr1	29147963	ACTTA	-	10	9	13	0	19	13	47.3684	0	SRSF4chr129147963	black
TPM4	chr19	16101334	CTTAA	+	31	25	51	3	56	54	44.6429	5.55556	TPM4chr1916101334	black
WDR35	chr2	19913460	TATGA	-	6	7	23	1	13	24	53.8462	4.16667	WDR35chr219913460	black
ZNF358	chr19	7520856	TCTCC	+	7	8	11	1	15	14	53.3333	8.33333	ZNF358chr197520856	black

### Sheet: Undiff_unique
Annotation	chr	position	kmer	strand	T_Undiff	C_Undiff	T_IVT	C_IVT	total_Undiff	total_IVT	mm.Undiff	mm.IVT	ACP	color
ADCY7	chr16	50317533	AGTTG	+	3	25	38	3	28	41	89.2857	7.31707	ADCY7chr1650317533	black
AGAP3	chr7	151144047	CATGC	+	41	34	39	3	75	44	45.3333	7.14286	AGAP3chr7151144047	black
ANKLE2	chr12	132754847	GATTT	-	14	12	99	0	26	103	46.1538	0	ANKLE2chr12132754847	black
ARID1B	chr6	157208996	GATTG	+	23	18	56	0	41	57	43.9024	0	ARID1Bchr6157208996	black
BCKDK	chr16	31112399	CTTAC	+	6	16	20	0	22	20	72.7273	0	BCKDKchr1631112399	black
C7orf26	chr7	6608329	ATTCT	+	26	21	42	0	47	44	44.6809	0	C7orf26chr76608329	black
CCDC22	chrX	49249707	GTTCG	+	22	17	60	0	39	60	43.5897	0	CCDC22chrX49249707	red
CHTOP	chr1	153645392	CTTAC	+	47	34	31	1	81	32	41.9753	3.125	CHTOPchr1153645392	black
CLPTM1L	chr5	1318257	CTTCG	-	32	27	97	8	59	115	45.7627	7.61905	CLPTM1Lchr51318257	black
CNP	chr17	41968617	ACTTC	+	9	15	171	0	24	186	62.5	0	CNPchr1741968617	black
CTPS1	chr1	41012036	CTTAC	+	16	12	146	12	28	180	42.8571	7.59494	CTPS1chr141012036	black
EXOSC6	chr16	70250340	ACTTA	-	5	14	16	0	19	16	73.6842	0	EXOSC6chr1670250340	black
FAAP100	chr17	81540432	GATTT	-	19	22	11	0	41	11	53.6585	0	FAAP100chr1781540432	black
GFPT1	chr2	69325523	CATAT	-	14	15	157	2	29	160	51.7241	1.25786	GFPT1chr269325523	black
GINS4	chr8	41544518	GGTTC	+	10	13	119	5	23	127	56.5217	4.03226	GINS4chr841544518	black
HADHA	chr2	26244550	CTTCA	-	22	15	12	1	37	13	40.5405	7.69231	HADHAchr226244550	black
HDAC6	chrX	48823353	TGTAG	+	22	23	58	0	45	58	51.1111	0	HDAC6chrX48823353	blue
MCM5	chr22	35424407	TGTAG	+	79	97	56	0	176	56	55.1136	0	MCM5chr2235424407	blue
NMT1	chr17	45106035	TTTAA	+	16	12	42	4	28	47	42.8571	8.69565	NMT1chr1745106035	black
PIGN	chr18	62143330	AATTG	-	12	9	59	2	21	61	42.8571	3.27869	PIGNchr1862143330	black
POLR3H	chr22	41528964	GATTC	-	22	15	383	7	37	394	40.5405	1.79487	POLR3Hchr2241528964	black
POM121	chr7	72946788	CGTTT	+	19	14	32	2	33	39	42.4242	5.88235	POM121chr772946788	black
PXDN	chr2	1648457	GATTG	-	12	12	12	0	24	12	50	0	PXDNchr21648457	black
R3HDM4	chr19	901507	CCTGC	-	17	14	54	1	31	56	45.1613	1.81818	R3HDM4chr19901507	black
RFX7	chr15	56092755	AATAT	-	17	12	16	0	29	16	41.3793	0	RFX7chr1556092755	black
SDR39U1	chr14	24440208	TCTTT	-	43	29	24	0	72	24	40.2778	0	SDR39U1chr1424440208	black
SGSM2	chr17	2375625	GTTCG	+	0	21	14	0	21	14	100	0	SGSM2chr172375625	red
SH3BP5L	chr1	248812159	GATTG	-	17	14	21	0	31	21	45.1613	0	SH3BP5Lchr1248812159	black
SIGMAR1	chr9	34635538	CATAC	-	24	20	15	0	44	15	45.4545	0	SIGMAR1chr934635538	black
SLC25A23	chr19	6436185	AATAT	-	14	18	47	3	32	51	56.25	6	SLC25A23chr196436185	black
SLC4A1AP	chr2	27664136	TTTAG	+	13	9	87	1	22	89	40.9091	1.13636	SLC4A1APchr227664136	black
TMEM254	chr10	80091975	TATTC	+	9	15	61	4	24	69	62.5	6.15385	TMEM254chr1080091975	black
TPM3	chr1	154158663	TGTAG	-	16	14	11	0	30	11	46.6667	0	TPM3chr1154158663	blue
TRABD	chr22	50199350	CATGG	+	8	11	73	1	19	83	57.8947	1.35135	TRABDchr2250199350	black
UNC5B	chr10	71301226	TTTAG	+	20	14	10	0	34	11	41.1765	0	UNC5Bchr1071301226	black
ZMYM4	chr1	35388977	TATTG	+	12	13	41	1	25	42	52	2.38095	ZMYM4chr135388977	black
ZNF558	chr19	8809953	TATAT	-	0	24	26	2	24	28	100	7.14286	ZNF558chr198809953	black
ZNF598	chr16	1998447	ACTTC	-	24	17	30	2	41	32	41.4634	6.25	ZNF598chr161998447	black

### Sheet: DiffUndiff
Annotation	chr	position	kmer	strand	T_Diff	C_Diff	T_Undiff	C_Undiff	T_IVT	C_IVT	total_Diff	total_Undiff	total_IVT	mm.Diff	mm.Undiff	mm.IVT	ACP	color
ABL1	chr9	130886496	ACTGT	+	64	45	49	33	32	1	109	82	33	41.2844	40.2439	3.0303	ABL1chr9130886496	black
AFMID	chr17	78207571	ACTGC	+	12	18	24	22	133	5	30	46	141	60	47.8261	3.62319	AFMIDchr1778207571	black
AK2	chr1	33014553	GTTCA	-	28	282	22	329	69	0	310	351	69	90.9677	93.7322	0	AK2chr133014553	red
AMFR	chr16	56362360	GTTCG	-	28	51	11	17	21	1	79	28	23	64.557	60.7143	4.54545	AMFRchr1656362360	red
AMOTL1	chr11	94874364	GTTCT	+	8	49	7	35	14	0	57	42	14	85.9649	83.3333	0	AMOTL1chr1194874364	red
ANKRD9	chr14	102506911	GATTT	-	26	29	9	21	25	0	55	30	25	52.7273	70	0	ANKRD9chr14102506911	black
AP4M1	chr7	100107078	CTTAC	+	14	10	18	18	12	0	24	36	12	41.6667	50	0	AP4M1chr7100107078	black
ARF6	chr14	49895568	TGTCT	+	0	45	0	32	39	3	45	32	42	100	100	7.14286	ARF6chr1449895568	black
ARHGEF19	chr1	16198158	CCTGA	-	26	18	15	31	97	1	44	46	100	40.9091	67.3913	1.02041	ARHGEF19chr116198158	black
ASPH	chr8	61624750	AGTAA	-	44	43	15	20	779	37	87	35	828	49.4253	57.1429	4.53431	ASPHchr861624750	black
ATP13A3	chr3	194403692	GTTAC	-	2	53	7	30	15	1	55	37	16	96.3636	81.0811	6.25	ATP13A3chr3194403692	black
AXIN1	chr16	288231	AGTGA	-	29	42	28	20	23	2	71	48	25	59.1549	41.6667	8	AXIN1chr16288231	black
C11orf95	chr11	63760976	GTTAG	-	8	107	10	77	16	0	115	87	17	93.0435	88.5057	0	C11orf95chr1163760976	black
CCDC97	chr19	41324701	TATCT	+	22	24	11	12	47	3	46	23	60	52.1739	52.1739	6	CCDC97chr1941324701	black
CDC6	chr17	40295391	GTTCA	+	31	44	22	25	17	0	75	47	17	58.6667	53.1915	0	CDC6chr1740295391	red
CDCA4	chr14	105010843	TTTGG	-	21	19	13	20	150	3	40	33	180	47.5	60.6061	1.96078	CDCA4chr14105010843	black
CENPS-CORT	chr1	10431372	GTTCA	+	2	46	0	37	22	0	48	37	22	95.8333	100	0	CENPS-CORTchr110431372	red
CENPS	chr1	10431372	GTTCA	+	2	46	0	37	22	0	48	37	22	95.8333	100	0	CENPSchr110431372	red
CHD6	chr20	41403781	GCTAG	-	18	25	16	17	15	1	43	33	17	58.1395	51.5152	6.25	CHD6chr2041403781	black
CTXN1	chr19	7925370	CCTAC	-	24	22	31	26	1	0	46	57	15	47.8261	45.614	0	CTXN1chr197925370	black
DHX8	chr17	43524103	CATTG	+	13	12	8	16	33	2	25	24	61	48	66.6667	5.71429	DHX8chr1743524103	black
DICER1	chr14	95087025	TGTCT	-	0	69	0	50	17	1	69	50	18	100	100	5.55556	DICER1chr1495087025	black
DKC1	chrX	154765961	GTTCA	+	19	44	34	69	32	1	63	103	33	69.8413	66.9903	3.0303	DKC1chrX154765961	red
DMAC1	chr9	7796614	GTTCA	-	7	23	8	53	30	0	30	61	31	76.6667	86.8852	0	DMAC1chr97796614	red
DOLK	chr9	128945787	GATTT	-	13	27	12	21	17	0	40	33	17	67.5	63.6364	0	DOLKchr9128945787	black
EIF4EBP2	chr10	70422028	GTTCA	+	11	106	11	129	34	0	117	140	34	90.5983	92.1429	0	EIF4EBP2chr1070422028	red
ERH	chr14	69380270	GTTCC	-	160	148	215	148	236	2	308	363	238	48.0519	40.7713	0.840336	ERHchr1469380270	red
FAM107B	chr10	14520943	ACTTA	-	19	28	42	46	23	0	47	88	23	59.5745	52.2727	0	FAM107Bchr1014520943	black
FBXO5	chr6	152975604	GTTCT	-	17	35	6	32	17	0	52	38	17	67.3077	84.2105	0	FBXO5chr6152975604	red
FNDC10	chr1	1598191	ACTTG	-	16	19	11	16	13	1	35	27	14	54.2857	59.2593	7.14286	FNDC10chr11598191	black
GATAD1	chr7	92458002	TATGG	+	28	55	21	47	24	2	83	68	28	66.2651	69.1176	7.69231	GATAD1chr792458002	black
GRWD1	chr19	48453149	GATTC	+	9	63	10	42	285	3	72	52	292	87.5	80.7692	1.04167	GRWD1chr1948453149	black
GTF3C2	chr2	27326828	GTTCG	-	7	177	12	136	24	0	184	148	24	96.1957	91.8919	0	GTF3C2chr227326828	red
HSPD1	chr2	197486726	GTTAA	-	95	1456	90	1740	272	2	1551	1830	274	93.8749	95.082	0.729927	HSPD1chr2197486726	black
IDI1	chr10	1044099	GTTCA	-	12	185	0	59	37	0	197	59	37	93.9086	100	0	IDI1chr101044099	red
INTS1	chr7	1476655	GTTCG	-	0	75	0	164	17	0	75	164	17	100	100	0	INTS1chr71476655	red
IPO11	chr5	62627501	CCTAT	+	14	21	14	16	101	5	35	30	106	60	53.3333	4.71698	IPO11chr562627501	black
IPO9	chr1	201876389	GATTA	+	113	84	79	84	33	0	197	163	33	42.6396	51.5337	0	IPO9chr1201876389	black
KCTD1	chr18	26455048	GTTCA	-	41	45	41	47	50	0	86	88	53	52.3256	53.4091	0	KCTD1chr1826455048	red
KDM4A	chr1	43669216	GATGA	+	7	12	9	21	52	4	19	30	56	63.1579	70	7.14286	KDM4Achr143669216	black
KPNA4	chr3	160509818	ATTAG	-	25	19	24	39	126	1	44	63	129	43.1818	61.9048	0.787402	KPNA4chr3160509818	black
LIG1	chr19	48115454	ATTGG	-	2	13	13	21	238	14	15	34	272	86.6667	61.7647	5.55556	LIG1chr1948115454	black
MAB21L1	chr13	35475169	ACTTA	-	72	104	55	80	34	3	176	135	37	59.0909	59.2593	8.10811	MAB21L1chr1335475169	black
MAP2K7	chr19	7913720	GGTGT	+	10	8	16	22	33	1	18	38	34	44.4444	57.8947	2.94118	MAP2K7chr197913720	black
MAPK3	chr16	30117205	CCTCC	-	8	41	3	25	37	4	49	28	45	83.6735	89.2857	9.7561	MAPK3chr1630117205	black
MDM1	chr12	68295033	GATTA	-	5	6	14	17	79	1	11	31	80	54.5455	54.8387	1.25	MDM1chr1268295033	black
MTMR1	chrX	150764868	ATTTG	+	1	29	1	28	28	3	30	29	31	96.6667	96.5517	9.67742	MTMR1chrX150764868	black
NIP7	chr16	69342144	GTTCA	+	2	101	0	76	27	2	103	76	29	98.0583	100	6.89655	NIP7chr1669342144	red
NPLOC4	chr17	81558634	AATAA	-	17	23	15	15	81	3	40	30	85	57.5	50	3.57143	NPLOC4chr1781558634	black
OCRL	chrX	129592366	GTTCA	+	37	113	35	81	11	1	150	116	12	75.3333	69.8276	8.33333	OCRLchrX129592366	red
OXLD1	chr17	81665184	ACTCC	-	5	19	11	36	134	10	24	47	174	79.1667	76.5957	6.94444	OXLD1chr1781665184	black
PAPOLA	chr14	96567007	TTTGC	+	59	170	69	228	214	6	229	297	220	74.2358	76.7677	2.72727	PAPOLAchr1496567007	black
PARP4	chr13	24426505	GTTCA	-	29	56	19	44	126	0	85	63	127	65.8824	69.8413	0	PARP4chr1324426505	red
PIP5K1A	chr1	151248537	GATTG	+	59	126	30	64	68	5	185	94	74	68.1081	68.0851	6.84932	PIP5K1Achr1151248537	black
POGK	chr1	166854177	GTTCA	+	25	327	31	363	12	0	352	394	12	92.8977	92.132	0	POGKchr1166854177	red
POLR2D	chr2	127847170	GATTT	-	27	20	34	24	35	0	47	58	35	42.5532	41.3793	0	POLR2Dchr2127847170	black
PPM1A	chr14	60283300	GATTT	+	9	20	3	25	51	0	29	28	52	68.9655	89.2857	0	PPM1Achr1460283300	black
PPP4R3B	chr2	55549505	AATGG	-	37	41	55	41	55	0	78	96	55	52.5641	42.7083	0	PPP4R3Bchr255549505	black
PRR13	chr12	53443441	GTTCC	+	16	67	9	37	27	1	83	46	28	80.7229	80.4348	3.57143	PRR13chr1253443441	red
PSMB2	chr1	35603333	GTTCG	-	215	369	187	286	135	4	584	473	139	63.1849	60.4651	2.8777	PSMB2chr135603333	red
RELA	chr11	65654307	GATTC	-	27	21	17	13	16	0	48	30	16	43.75	43.3333	0	RELAchr1165654307	black
RHBDD2	chr7	75888787	TGTAG	+	59	375	21	377	71	2	434	398	73	86.4055	94.7236	2.73973	RHBDD2chr775888787	blue
RNF167	chr17	4940500	CTTCA	+	18	32	6	36	116	4	50	42	124	64	85.7143	3.33333	RNF167chr174940500	black
RNF167	chr17	4944900	GTTCT	+	161	159	124	93	32	2	320	217	34	49.6875	42.8571	5.88235	RNF167chr174944900	red
RSBN1L	chr7	77779036	GATTC	+	5	23	6	18	24	0	28	24	24	82.1429	75	0	RSBN1Lchr777779036	black
SLC2A1	chr1	42926727	GTTCC	-	13	11	26	22	15	0	24	48	15	45.8333	45.8333	0	SLC2A1chr142926727	red
SLC2A1	chr1	42926879	ACTTA	-	18	20	19	34	22	0	38	53	22	52.6316	64.1509	0	SLC2A1chr142926879	black
SLC30A5	chr5	69123368	GTTCT	+	63	57	34	37	58	2	120	71	60	47.5	52.1127	3.33333	SLC30A5chr569123368	red
SLC30A5	chr5	69123370	TCTAC	+	21	36	15	19	35	0	57	34	40	63.1579	55.8824	0	SLC30A5chr569123370	black
SMC4	chr3	160434288	TATAG	+	104	122	91	96	73	2	226	187	75	53.9823	51.3369	2.66667	SMC4chr3160434288	black
SPATA7	chr14	88438288	GATTA	+	16	13	6	26	34	0	29	32	35	44.8276	81.25	0	SPATA7chr1488438288	black
TAF1D	chr11	93734718	TATTA	-	7	21	12	16	73	1	28	28	76	75	57.1429	1.35135	TAF1Dchr1193734718	black
TAF9B	chrX	78129969	GTTCT	-	3	52	4	25	127	2	55	29	140	94.5455	86.2069	1.55039	TAF9BchrX78129969	red
TELO2	chr16	1509837	GCTGA	+	20	21	21	29	101	9	41	50	112	51.2195	58	8.18182	TELO2chr161509837	black
TMEM38A	chr19	16689752	GATAT	+	7	9	14	11	14	1	16	25	18	56.25	44	6.66667	TMEM38Achr1916689752	black
TNIP1	chr5	151029968	CATAA	-	18	14	8	24	10	1	32	32	11	43.75	75	9.09091	TNIP1chr5151029968	black
TOE1	chr1	45343478	GATTG	+	27	25	8	25	13	0	52	33	13	48.0769	75.7576	0	TOE1chr145343478	black
TRMT12	chr8	124452061	GATTC	+	8	13	7	20	18	0	21	27	18	61.9048	74.0741	0	TRMT12chr8124452061	black
UHRF1	chr19	4961365	GTTCA	+	11	18	18	31	58	1	29	49	59	62.069	63.2653	1.69492	UHRF1chr194961365	red
USF2	chr19	35279516	TCTAG	+	52	44	68	62	58	2	96	130	80	45.8333	47.6923	3.33333	USF2chr1935279516	black
UTP3	chr4	70689940	CTTAC	+	21	16	14	24	49	1	37	38	50	43.2432	63.1579	2	UTP3chr470689940	black
ZBTB38	chr3	141447750	GATTT	+	7	7	10	10	29	0	14	20	29	50	50	0	ZBTB38chr3141447750	black
ZNF830	chr17	34962804	GATTG	+	16	15	21	15	22	0	31	36	22	48.3871	41.6667	0	ZNF830chr1734962804	black

### Sheet: PbUndiff
Annotation	chr	position	kmer	strand	T_PB	C_PB	T_Undiff	C_Undiff	T_IVT	C_IVT	total_PB	total_Undiff	total_IVT	mm.PB	mm.Undiff	mm.IVT	ACP	color
AK2	chr1	33014553	-	GTTCA	10	61	22	329	69	0	71	351	69	85.9155	93.7322	0	AK2chr133014553	red
AMFR	chr16	56362360	-	GTTCG	3	8	11	17	21	1	11	28	23	72.7273	60.7143	4.54545	AMFRchr1656362360	red
AMOTL1	chr11	94874364	+	GTTCT	1	18	7	35	14	0	19	42	14	94.7368	83.3333	0	AMOTL1chr1194874364	red
ARF6	chr14	49895568	+	TGTCT	0	13	0	32	39	3	13	32	42	100	100	7.14286	ARF6chr1449895568	black
AXIN1	chr16	288231	-	AGTGA	7	8	28	20	23	2	15	48	25	53.3333	41.6667	8	AXIN1chr16288231	black
C11orf95	chr11	63760976	-	GTTAG	1	28	10	77	16	0	29	87	17	96.5517	88.5057	0	C11orf95chr1163760976	black
CDC6	chr17	40295391	+	GTTCA	5	15	22	25	17	0	20	47	17	75	53.1915	0	CDC6chr1740295391	red
CENPS-CORT	chr1	10431372	+	GTTCA	0	18	0	37	22	0	18	37	22	100	100	0	CENPS-CORTchr110431372	red
CENPS	chr1	10431372	+	GTTCA	0	18	0	37	22	0	18	37	22	100	100	0	CENPSchr110431372	red
DICER1	chr14	95087025	-	TGTCT	0	12	0	50	17	1	12	50	18	100	100	5.55556	DICER1chr1495087025	black
DKC1	chrX	154765961	+	GTTCA	11	18	34	69	32	1	29	103	33	62.069	66.9903	3.0303	DKC1chrX154765961	red
EIF4EBP2	chr10	70422028	+	GTTCA	4	33	11	129	34	0	37	140	34	89.1892	92.1429	0	EIF4EBP2chr1070422028	red
ERH	chr14	69380270	-	GTTCC	31	51	215	148	236	2	82	363	238	62.1951	40.7713	0.840336	ERHchr1469380270	red
FAM107B	chr10	14520943	-	ACTTA	9	24	42	46	23	0	33	88	23	72.7273	52.2727	0	FAM107Bchr1014520943	black
FBXO5	chr6	152975604	-	GTTCT	6	11	6	32	17	0	17	38	17	64.7059	84.2105	0	FBXO5chr6152975604	red
FLAD1	chr1	154988650	+	CGTAG	5	7	50	61	30	3	12	111	33	58.3333	54.955	9.09091	FLAD1chr1154988650	black
GATAD1	chr7	92458002	+	TATGG	6	10	21	47	24	2	16	68	28	62.5	69.1176	7.69231	GATAD1chr792458002	black
GTF3C2	chr2	27326828	-	GTTCG	0	29	12	136	24	0	29	148	24	100	91.8919	0	GTF3C2chr227326828	red
HSPD1	chr2	197486726	-	GTTAA	30	384	90	1740	272	2	414	1830	274	92.7536	95.082	0.729927	HSPD1chr2197486726	black
IDI1	chr10	1044099	-	GTTCA	2	16	0	59	37	0	18	59	37	88.8889	100	0	IDI1chr101044099	red
INSIG2	chr2	118109417	+	GTTCA	10	11	47	38	56	0	21	85	56	52.381	44.7059	0	INSIG2chr2118109417	red
INTS1	chr7	1476655	-	GTTCG	1	43	0	164	17	0	44	164	17	97.7273	100	0	INTS1chr71476655	red
IPO9	chr1	201876389	+	GATTA	7	29	79	84	33	0	36	163	33	80.5556	51.5337	0	IPO9chr1201876389	black
KCTD1	chr18	26455048	-	GTTCA	10	13	41	47	50	0	23	88	53	56.5217	53.4091	0	KCTD1chr1826455048	red
KPNA4	chr3	160509818	-	ATTAG	6	7	24	39	126	1	13	63	129	53.8462	61.9048	0.787402	KPNA4chr3160509818	black
MAB21L1	chr13	35475169	-	ACTTA	8	19	55	80	34	3	27	135	37	70.3704	59.2593	8.10811	MAB21L1chr1335475169	black
NES	chr1	156669130	-	TGTAG	20	23	73	99	29	1	43	172	32	53.4884	57.5581	3.33333	NESchr1156669130	blue
NIP7	chr16	69342144	+	GTTCA	0	16	0	76	27	2	16	76	29	100	100	6.89655	NIP7chr1669342144	red
NPLOC4	chr17	81558634	-	AATAA	3	10	15	15	81	3	13	30	85	76.9231	50	3.57143	NPLOC4chr1781558634	black
OCRL	chrX	129592366	+	GTTCA	9	14	35	81	11	1	23	116	12	60.8696	69.8276	8.33333	OCRLchrX129592366	red
PAPOLA	chr14	96567007	+	TTTGC	23	49	69	228	214	6	72	297	220	68.0556	76.7677	2.72727	PAPOLAchr1496567007	black
POGK	chr1	166854177	+	GTTCA	10	95	31	363	12	0	105	394	12	90.4762	92.132	0	POGKchr1166854177	red
PPP4R3B	chr2	55549505	-	AATGG	13	11	55	41	55	0	24	96	55	45.8333	42.7083	0	PPP4R3Bchr255549505	black
PRPSAP1	chr17	76311411	-	GATTG	12	10	70	61	52	0	22	131	52	45.4545	46.5649	0	PRPSAP1chr1776311411	black
PSMB2	chr1	35603333	-	GTTCG	21	59	187	286	135	4	80	473	139	73.75	60.4651	2.8777	PSMB2chr135603333	red
REPIN1	chr7	150368919	+	CGTCC	8	9	26	21	32	3	17	47	41	52.9412	44.6809	8.57143	REPIN1chr7150368919	black
RFLNA	chr12	124012694	+	GTTCG	3	8	7	34	50	0	11	41	50	72.7273	82.9268	0	RFLNAchr12124012694	red
RHBDD2	chr7	75888787	+	TGTAG	6	77	21	377	71	2	83	398	73	92.7711	94.7236	2.73973	RHBDD2chr775888787	blue
RNF167	chr17	4944900	+	GTTCT	20	18	124	93	32	2	38	217	34	47.3684	42.8571	5.88235	RNF167chr174944900	red
SLC2A1	chr1	42926879	-	ACTTA	2	10	19	34	22	0	12	53	22	83.3333	64.1509	0	SLC2A1chr142926879	black
SLC30A5	chr5	69123368	+	GTTCT	16	12	34	37	58	2	28	71	60	42.8571	52.1127	3.33333	SLC30A5chr569123368	red
SMC4	chr3	160434288	+	TATAG	31	33	91	96	73	2	64	187	75	51.5625	51.3369	2.66667	SMC4chr3160434288	black
SZRD1	chr1	16396654	+	TTTCG	12	14	16	33	71	0	26	49	71	53.8462	67.3469	0	SZRD1chr116396654	black
UHRF1	chr19	4961365	+	GTTCA	6	12	18	31	58	1	18	49	59	66.6667	63.2653	1.69492	UHRF1chr194961365	red
USF2	chr19	35279516	+	TCTAG	8	6	68	62	58	2	14	130	80	42.8571	47.6923	3.33333	USF2chr1935279516	black
YTHDF1	chr20	63202504	-	GATTT	12	10	19	32	53	0	22	51	53	45.4545	62.7451	0	YTHDF1chr2063202504	black
ZNF664	chr12	124012694	+	GTTCG	3	8	7	34	50	0	11	41	50	72.7273	82.9268	0	ZNF664chr12124012694	red
ZNF775	chr7	150368919	+	CGTCC	8	9	26	21	32	3	17	47	41	52.9412	44.6809	8.57143	ZNF775chr7150368919	black

### Sheet: DiffPb
Annotation	chr	position	kmer	strand	T_Diff	C_Diff	T_Undiff	C_Undiff	T_IVT	C_IVT	total_Diff	total_Undiff	total_IVT\	mm.Diff	mm.Undiff	mm.IVT	ACP	color
AK2	chr1	33014553	GTTCA	-	28	282	22	329	69	0	310	351	69	90.9677	93.7322	0	AK2chr133014553	red
AMFR	chr16	56362360	GTTCG	-	28	51	11	17	21	1	79	28	23	64.557	60.7143	4.54545	AMFRchr1656362360	red
AMOTL1	chr11	94874364	GTTCT	+	8	49	7	35	14	0	57	42	14	85.9649	83.3333	0	AMOTL1chr1194874364	red
ARF6	chr14	49895568	TGTCT	+	0	45	0	32	39	3	45	32	42	100	100	7.14286	ARF6chr1449895568	black
AXIN1	chr16	288231	AGTGA	-	29	42	28	20	23	2	71	48	25	59.1549	41.6667	8	AXIN1chr16288231	black
C11orf95	chr11	63760976	GTTAG	-	8	107	10	77	16	0	115	87	17	93.0435	88.5057	0	C11orf95chr1163760976	black
CDC6	chr17	40295391	GTTCA	+	31	44	22	25	17	0	75	47	17	58.6667	53.1915	0	CDC6chr1740295391	red
CENPS-CORT	chr1	10431372	GTTCA	+	2	46	0	37	22	0	48	37	22	95.8333	100	0	CENPS-CORTchr110431372	red
CENPS	chr1	10431372	GTTCA	+	2	46	0	37	22	0	48	37	22	95.8333	100	0	CENPSchr110431372	red
DICER1	chr14	95087025	TGTCT	-	0	69	0	50	17	1	69	50	18	100	100	5.55556	DICER1chr1495087025	black
DKC1	chrX	154765961	GTTCA	+	19	44	34	69	32	1	63	103	33	69.8413	66.9903	3.0303	DKC1chrX154765961	red
EIF4EBP2	chr10	70422028	GTTCA	+	11	106	11	129	34	0	117	140	34	90.5983	92.1429	0	EIF4EBP2chr1070422028	red
ERH	chr14	69380270	GTTCC	-	160	148	215	148	236	2	308	363	238	48.0519	40.7713	0.840336	ERHchr1469380270	red
FAM107B	chr10	14520943	ACTTA	-	19	28	42	46	23	0	47	88	23	59.5745	52.2727	0	FAM107Bchr1014520943	black
FBXO5	chr6	152975604	GTTCT	-	17	35	6	32	17	0	52	38	17	67.3077	84.2105	0	FBXO5chr6152975604	red
GATAD1	chr7	92458002	TATGG	+	28	55	21	47	24	2	83	68	28	66.2651	69.1176	7.69231	GATAD1chr792458002	black
GTF3C2	chr2	27326828	GTTCG	-	7	177	12	136	24	0	184	148	24	96.1957	91.8919	0	GTF3C2chr227326828	red
HSPD1	chr2	197486726	GTTAA	-	95	1456	90	1740	272	2	1551	1830	274	93.8749	95.082	0.729927	HSPD1chr2197486726	black
IDI1	chr10	1044099	GTTCA	-	12	185	0	59	37	0	197	59	37	93.9086	100	0	IDI1chr101044099	red
INTS1	chr7	1476655	GTTCG	-	0	75	0	164	17	0	75	164	17	100	100	0	INTS1chr71476655	red
IPO9	chr1	201876389	GATTA	+	113	84	79	84	33	0	197	163	33	42.6396	51.5337	0	IPO9chr1201876389	black
KCTD1	chr18	26455048	GTTCA	-	41	45	41	47	50	0	86	88	53	52.3256	53.4091	0	KCTD1chr1826455048	red
KPNA4	chr3	160509818	ATTAG	-	25	19	24	39	126	1	44	63	129	43.1818	61.9048	0.787402	KPNA4chr3160509818	black
MAB21L1	chr13	35475169	ACTTA	-	72	104	55	80	34	3	176	135	37	59.0909	59.2593	8.10811	MAB21L1chr1335475169	black
NIP7	chr16	69342144	GTTCA	+	2	101	0	76	27	2	103	76	29	98.0583	100	6.89655	NIP7chr1669342144	red
NPLOC4	chr17	81558634	AATAA	-	17	23	15	15	81	3	40	30	85	57.5	50	3.57143	NPLOC4chr1781558634	black
OCRL	chrX	129592366	GTTCA	+	37	113	35	81	11	1	150	116	12	75.3333	69.8276	8.33333	OCRLchrX129592366	red
PAPOLA	chr14	96567007	TTTGC	+	59	170	69	228	214	6	229	297	220	74.2358	76.7677	2.72727	PAPOLAchr1496567007	black
POGK	chr1	166854177	GTTCA	+	25	327	31	363	12	0	352	394	12	92.8977	92.132	0	POGKchr1166854177	red
PPP4R3B	chr2	55549505	AATGG	-	37	41	55	41	55	0	78	96	55	52.5641	42.7083	0	PPP4R3Bchr255549505	black
PSMB2	chr1	35603333	GTTCG	-	215	369	187	286	135	4	584	473	139	63.1849	60.4651	2.8777	PSMB2chr135603333	red
RHBDD2	chr7	75888787	TGTAG	+	59	375	21	377	71	2	434	398	73	86.4055	94.7236	2.73973	RHBDD2chr775888787	blue
RNF167	chr17	4944900	GTTCT	+	161	159	124	93	32	2	320	217	34	49.6875	42.8571	5.88235	RNF167chr174944900	red
SLC2A1	chr1	42926879	ACTTA	-	18	20	19	34	22	0	38	53	22	52.6316	64.1509	0	SLC2A1chr142926879	black
SLC30A5	chr5	69123368	GTTCT	+	63	57	34	37	58	2	120	71	60	47.5	52.1127	3.33333	SLC30A5chr569123368	red
SMC4	chr3	160434288	TATAG	+	104	122	91	96	73	2	226	187	75	53.9823	51.3369	2.66667	SMC4chr3160434288	blue
THY1	chr11	119418679	GTTCA	-	106	168	97	49	22	0	274	146	22	61.3139	33.5616	0	THY1chr11119418679	red
UHRF1	chr19	4961365	GTTCA	+	11	18	18	31	58	1	29	49	59	62.069	63.2653	1.69492	UHRF1chr194961365	red
USF2	chr19	35279516	TCTAG	+	52	44	68	62	58	2	96	130	80	45.8333	47.6923	3.33333	USF2chr1935279516	blue

### Sheet: DiffUndiffPb
Annotation.x	chr.x	position.x	kmer.x	strand.x	T_Diff	C_Diff	T_Undiff.x	C_Undiff.x	T_PB	C_PB	T_IVT.x	C_IVT.x	total_Diff	total_Undiff.x	total_PB	total_IVT.x	mm.Diff	mm.Undiff.x	mm.PB	mm.IVT.x	ACP	color.x
AK2	chr1	33014553	GTTCA	-	28	282	22	329	10	61	69	0	310	351	71	69	90.9677	93.7322	85.9155	0	AK2chr133014553	red
AMFR	chr16	56362360	GTTCG	-	28	51	11	17	3	8	21	1	79	28	11	23	64.557	60.7143	72.7273	4.54545	AMFRchr1656362360	red
AMOTL1	chr11	94874364	GTTCT	+	8	49	7	35	1	18	14	0	57	42	19	14	85.9649	83.3333	94.7368	0	AMOTL1chr1194874364	red
ARF6	chr14	49895568	TGTCT	+	0	45	0	32	0	13	39	3	45	32	13	42	100	100	100	7.14286	ARF6chr1449895568	black
AXIN1	chr16	288231	AGTGA	-	29	42	28	20	7	8	23	2	71	48	15	25	59.1549	41.6667	53.3333	8	AXIN1chr16288231	black
C11orf95	chr11	63760976	GTTAG	-	8	107	10	77	1	28	16	0	115	87	29	17	93.0435	88.5057	96.5517	0	C11orf95chr1163760976	black
CDC6	chr17	40295391	GTTCA	+	31	44	22	25	5	15	17	0	75	47	20	17	58.6667	53.1915	75	0	CDC6chr1740295391	red
CENPS-CORT	chr1	10431372	GTTCA	+	2	46	0	37	0	18	22	0	48	37	18	22	95.8333	100	100	0	CENPS-CORTchr110431372	red
CENPS	chr1	10431372	GTTCA	+	2	46	0	37	0	18	22	0	48	37	18	22	95.8333	100	100	0	CENPSchr110431372	red
DICER1	chr14	95087025	TGTCT	-	0	69	0	50	0	12	17	1	69	50	12	18	100	100	100	5.55556	DICER1chr1495087025	black
DKC1	chrX	154765961	GTTCA	+	19	44	34	69	11	18	32	1	63	103	29	33	69.8413	66.9903	62.069	3.0303	DKC1chrX154765961	red
EIF4EBP2	chr10	70422028	GTTCA	+	11	106	11	129	4	33	34	0	117	140	37	34	90.5983	92.1429	89.1892	0	EIF4EBP2chr1070422028	red
ERH	chr14	69380270	GTTCC	-	160	148	215	148	31	51	236	2	308	363	82	238	48.0519	40.7713	62.1951	0.840336	ERHchr1469380270	red
FAM107B	chr10	14520943	ACTTA	-	19	28	42	46	9	24	23	0	47	88	33	23	59.5745	52.2727	72.7273	0	FAM107Bchr1014520943	black
FBXO5	chr6	152975604	GTTCT	-	17	35	6	32	6	11	17	0	52	38	17	17	67.3077	84.2105	64.7059	0	FBXO5chr6152975604	red
GATAD1	chr7	92458002	TATGG	+	28	55	21	47	6	10	24	2	83	68	16	28	66.2651	69.1176	62.5	7.69231	GATAD1chr792458002	black
GTF3C2	chr2	27326828	GTTCG	-	7	177	12	136	0	29	24	0	184	148	29	24	96.1957	91.8919	100	0	GTF3C2chr227326828	red
HSPD1	chr2	197486726	GTTAA	-	95	1456	90	1740	30	384	272	2	1551	1830	414	274	93.8749	95.082	92.7536	0.729927	HSPD1chr2197486726	black
IDI1	chr10	1044099	GTTCA	-	12	185	0	59	2	16	37	0	197	59	18	37	93.9086	100	88.8889	0	IDI1chr101044099	red
INTS1	chr7	1476655	GTTCG	-	0	75	0	164	1	43	17	0	75	164	44	17	100	100	97.7273	0	INTS1chr71476655	red
IPO9	chr1	201876389	GATTA	+	113	84	79	84	7	29	33	0	197	163	36	33	42.6396	51.5337	80.5556	0	IPO9chr1201876389	black
KCTD1	chr18	26455048	GTTCA	-	41	45	41	47	10	13	50	0	86	88	23	53	52.3256	53.4091	56.5217	0	KCTD1chr1826455048	red
KPNA4	chr3	160509818	ATTAG	-	25	19	24	39	6	7	126	1	44	63	13	129	43.1818	61.9048	53.8462	0.787402	KPNA4chr3160509818	black
MAB21L1	chr13	35475169	ACTTA	-	72	104	55	80	8	19	34	3	176	135	27	37	59.0909	59.2593	70.3704	8.10811	MAB21L1chr1335475169	black
NIP7	chr16	69342144	GTTCA	+	2	101	0	76	0	16	27	2	103	76	16	29	98.0583	100	100	6.89655	NIP7chr1669342144	red
NPLOC4	chr17	81558634	AATAA	-	17	23	15	15	3	10	81	3	40	30	13	85	57.5	50	76.9231	3.57143	NPLOC4chr1781558634	black
OCRL	chrX	129592366	GTTCA	+	37	113	35	81	9	14	11	1	150	116	23	12	75.3333	69.8276	60.8696	8.33333	OCRLchrX129592366	red
PAPOLA	chr14	96567007	TTTGC	+	59	170	69	228	23	49	214	6	229	297	72	220	74.2358	76.7677	68.0556	2.72727	PAPOLAchr1496567007	black
POGK	chr1	166854177	GTTCA	+	25	327	31	363	10	95	12	0	352	394	105	12	92.8977	92.132	90.4762	0	POGKchr1166854177	red
PPP4R3B	chr2	55549505	AATGG	-	37	41	55	41	13	11	55	0	78	96	24	55	52.5641	42.7083	45.8333	0	PPP4R3Bchr255549505	black
PSMB2	chr1	35603333	GTTCG	-	215	369	187	286	21	59	135	4	584	473	80	139	63.1849	60.4651	73.75	2.8777	PSMB2chr135603333	red
RHBDD2	chr7	75888787	TGTAG	+	59	375	21	377	6	77	71	2	434	398	83	73	86.4055	94.7236	92.7711	2.73973	RHBDD2chr775888787	blue
RNF167	chr17	4944900	GTTCT	+	161	159	124	93	20	18	32	2	320	217	38	34	49.6875	42.8571	47.3684	5.88235	RNF167chr174944900	red
SLC2A1	chr1	42926879	ACTTA	-	18	20	19	34	2	10	22	0	38	53	12	22	52.6316	64.1509	83.3333	0	SLC2A1chr142926879	black
SLC30A5	chr5	69123368	GTTCT	+	63	57	34	37	16	12	58	2	120	71	28	60	47.5	52.1127	42.8571	3.33333	SLC30A5chr569123368	red
SMC4	chr3	160434288	TATAG	+	104	122	91	96	31	33	73	2	226	187	64	75	53.9823	51.3369	51.5625	2.66667	SMC4chr3160434288	blue
UHRF1	chr19	4961365	GTTCA	+	11	18	18	31	6	12	58	1	29	49	18	59	62.069	63.2653	66.6667	1.69492	UHRF1chr194961365	red
USF2	chr19	35279516	TCTAG	+	52	44	68	62	8	6	58	2	96	130	14	80	45.8333	47.6923	42.8571	3.33333	USF2chr1935279516	blue
