## Supplementary Table 3 for "Probing enzyme-dependent pseudouridylation using direct RNA sequencing to assess neuronal epitranscriptome plasticity"

### Sheet: SupplementaryTable5
ACP	Annotation	chr	position	strand	kmer	T_Differentiated	C_Differentiated	T_Untreated	C_Untreated	T_IVT	C_IVT	mm.IVT	mm.Differentiated_minus_Untreated	SNR	orthogonal_methods
NESchr1156669130	NES	chr1	156669130	-	TGTAG	135	87	73	99	29	1	3.33333	-18.369	18.1072	NA
MCM5chr2235424407	MCM5	chr22	35424407	+	TGTAG	112	69	79	97	56	0	0	-16.9921	36.0396	3
FBXO5chr6152975604	FBXO5	chr6	152975604	-	GTTCT	17	35	6	32	17	0	0	-16.9028	20.2321	3
HECTD1chr1431101239	HECTD1	chr14	31101239	-	GTTCA	62	22	35	23	46	1	2.12766	-13.4647	12.3846	2
NKAIN1chr131181249	NKAIN1	chr1	31181249	-	GTTCT	36	5	49	16	16	0	0	-12.4203	3.40678	NA
RPL22chr16185970	RPL22	chr1	6185970	-	TGTAG	243	101	256	168	32	0	0	-10.2622	14.8302	3
CCDC22chrX49249707	CCDC22	chrX	49249707	+	GTTCG	8	4	22	17	60	0	0	-10.2564	18.1168	1
DMAC1chr97796614	DMAC1	chr9	7796614	-	GTTCA	7	23	8	53	30	0	0	-10.2186	37.5559	NA
INSIG2chr2118109417	INSIG2	chr2	118109417	+	GTTCA	37	20	47	38	56	0	0	-9.61816	23.157	1
B4GALNT1chr1257624272	B4GALNT1	chr12	57624272	-	GTTCA	35	15	16	10	14	0	0	-8.46154	4.59715	1
RHBDD2chr775888787	RHBDD2	chr7	75888787	+	TGTAG	59	375	21	377	71	2	2.73973	-8.31809	140.976	2
EFEMP2chr1165866534	EFEMP2	chr11	65866534	-	GTTCC	37	61	7	16	14	0	0	-7.32032	11.6533	NA
FKBP4chr122803909	FKBP4	chr12	2803909	+	GTTCC	309	144	391	250	93	0	0	-7.21348	41.5669	2
TPRA1chr3127573630	TPRA1	chr3	127573630	-	GTTCG	5	44	1	24	123	3	2.38095	-6.20408	71.249	4
IDI1chr101044099	IDI1	chr10	1044099	-	GTTCA	12	185	0	59	37	0	0	-6.09137	74.2987	2
ZNF266chr199412826	ZNF266	chr19	9412826	-	GTTCG	66	9	73	16	19	0	0	-5.97753	2.80813	1
CDC6chr1740295391	CDC6	chr17	40295391	+	GTTCA	31	44	22	25	17	0	0	5.47518	12.2562	2
TTYH3chr72663889	TTYH3	chr7	2663889	+	GTTCA	238	47	255	28	15	0	0	6.59724	2.05584	2
RNF167chr174944900	RNF167	chr17	4944900	+	GTTCT	161	159	124	93	32	2	5.88235	6.83036	14.2721	2
ERHchr1469380270	ERH	chr14	69380270	-	GTTCC	160	148	215	148	236	2	0.840336	7.2806	95.9429	3
KCTD3chr1215608091	KCTD3	chr1	215608091	+	GTTCT	54	18	57	12	28	0	0	7.6087	6.07875	1
TAF9BchrX78129969	TAF9B	chrX	78129969	-	GTTCT	3	52	4	25	127	2	1.55039	8.33856	89.1437	3
SCP2chr153027999	SCP2	chr1	53027999	+	GTTCC	128	55	108	29	45	0	0	8.88676	13.5229	2
HPS4chr2226452838	HPS4	chr22	26452838	-	GTTCA	66	24	28	5	102	0	0	11.5152	19.575	2
THY1chr11119418679	THY1	chr11	119418679	-	GTTCA	106	168	97	49	22	0	0	27.7522	19.0415	NA
ZNF317chr199161020	ZNF317	chr19	9161020	+	GTTCA	11	12	29	5	56	0	0	37.468	17.1582	2
