## Supplementary Table 4 for "Probing enzyme-dependent pseudouridylation using direct RNA sequencing to assess neuronal epitranscriptome plasticity"

### Sheet: ML vs Mod-p ID data
Gene	chr	pos	ML.wa.occ.Undiff	ML.wa.occ.Diff	ML.wa.occ.Pb	mm.Undiff	mm.Diff	mm.Pb	delta_Undiff	delta_Diff	delta_pb
SLC2A1	chr1	42926727	0.666	0.777	0.743	45.8	45.8	40	20.8	31.9	34.3
PSMB2	chr1	35603333	0.616	0.614	0.775	60.5	63.2	73.8	1.1	1.8	3.7
PRPSAP1	chr17	76311411	0.669	0.617	0.74	46.6	33.1	45.5	20.3	28.6	28.5
MRPS14	chr1	175014468	0.223	0.169	0.548	24.5	34.7	45.5	2.2	17.8	9.3
MCM5	chr22	35424407	0.543	0.391	0.388	55.1	38.1	36.9	0.8	1	1.9
IDI1	chr10	1044099	1	0.987	1	100	93.9	88.9	0	4.8	11.1
FKBP4	chr12	2803909	0.281	0.237	0.477	39	37.8	37.2	10.9	14.1	10.5
FBXO5	chr6	152975604	0.723	0.681	0.746	84.2	67.3	64.7	11.9	0.8	9.9
CDC6	chr17	40295391	0.716	0.563	0.824	53.2	58.7	75	18.4	2.4	7.4
PARP4	chr13	24426505	0.648	0.596	0.621	69.8	65.8	NA	5	6.2	NA

### Sheet: Raw_data_ML
Gene	Cell Line	Read Count	Recorrected Model Psi Predicted Occupancy	Average Model Psi Predicted Occupancy	Weighted Average Model Psi Predicted Occupancy
SLC30A5	Diff_rep1	52	0.028	0.0313333	0.031
SLC30A5	Diff_rep2	36	0.036
SLC30A5	Diff_rep3	24	0.03
SLC30A5	PB_rep1	6	0.006	0.023	0.0311304
SLC30A5	PB_rep2	17	0.04
SLC30A5	Undiff_rep1	21	0.031	0.023	0.0264909
SLC30A5	Undiff_rep2	27	0.027
SLC30A5	Undiff_rep3	7	0.011
SLC2A1	Diff_rep1	53	0.848	0.769667	0.777067
SLC2A1	Diff_rep2	57	0.77
SLC2A1	Diff_rep3	39	0.691
SLC2A1	PB_rep1	6	1	0.8585	0.742727
SLC2A1	PB_rep2	60	0.717
SLC2A1	Undiff_rep1	22	0.809	0.692667	0.666262
SLC2A1	Undiff_rep2	125	0.662
SLC2A1	Undiff_rep3	44	0.607
RNF7	Diff_rep1	297	1	0.987333	0.99211
RNF7	Diff_rep2	174	0.987
RNF7	Diff_rep3	85	0.975
RNF7	PB_rep1	52	0.977	0.9885	0.988388
RNF7	PB_rep2	51	1
RNF7	Undiff_rep1	153	0.998	0.999333	0.999246
RNF7	Undiff_rep2	199	1
RNF7	Undiff_rep3	54	1
PSMB2	Diff_rep1	260	0.667	0.623333	0.614586
PSMB2	Diff_rep2	258	0.541
PSMB2	Diff_rep3	113	0.662
PSMB2	PB_rep1	42	0.742	0.769	0.775
PSMB2	PB_rep2	66	0.796
PSMB2	Undiff_rep1	138	0.574	0.625333	0.616432
PSMB2	Undiff_rep2	231	0.625
PSMB2	Undiff_rep3	64	0.677
PRPSAP1	Diff_rep1	91	0.635	0.633	0.617389
PRPSAP1	Diff_rep2	76	0.505
PRPSAP1	Diff_rep3	49	0.759
PRPSAP1	PB_rep1	23	0.692	0.7305	0.740435
PRPSAP1	PB_rep2	39	0.769
PRPSAP1	Undiff_rep1	72	0.698	0.664667	0.669598
PRPSAP1	Undiff_rep2	97	0.661
PRPSAP1	Undiff_rep3	35	0.635
PARP4	Diff_rep1	53	0.607	0.595333	0.595831
PARP4	Diff_rep2	13	0.69
PARP4	Diff_rep3	17	0.489
PARP4	PB_rep1	10	0.602	0.6205	0.621381
PARP4	PB_rep2	11	0.639
PARP4	Undiff_rep1	18	0.738	0.633667	0.648453
PARP4	Undiff_rep2	27	0.62
PARP4	Undiff_rep3	8	0.543
MRPS14	Diff_rep1	69	0.177	0.186333	0.169566
MRPS14	Diff_rep2	55	0.128
MRPS14	Diff_rep3	21	0.254
MRPS14	PB_rep1	10	0.506	0.54	0.548815
MRPS14	PB_rep2	17	0.574
MRPS14	Undiff_rep1	35	0.269	0.23	0.223276
MRPS14	Undiff_rep2	55	0.191
MRPS14	Undiff_rep3	26	0.23
MCM5	Diff_rep1	85	0.378	0.390333	0.390699
MCM5	Diff_rep2	67	0.503
MCM5	Diff_rep3	64	0.29
MCM5	PB_rep1	16	0.574	0.4625	0.388957
MCM5	PB_rep2	78	0.351
MCM5	Undiff_rep1	13	0.44	0.518	0.543233
MCM5	Undiff_rep2	118	0.546
MCM5	Undiff_rep3	41	0.568
IDI1	Diff_rep1	101	0.98	0.989333	0.98761
IDI1	Diff_rep2	61	1
IDI1	Diff_rep3	33	0.988
IDI1	PB_rep1	3	1	1	1
IDI1	PB_rep2	19	1
IDI1	Undiff_rep1	8	1	1	1
IDI1	Undiff_rep2	18	1
IDI1	Undiff_rep3	15	1
FKBP4	Diff_rep1	75	0.157	0.222	0.237351
FKBP4	Diff_rep2	167	0.274
FKBP4	Diff_rep3	40	0.235
FKBP4	PB_rep1	7	0.43	0.4565	0.477623
FKBP4	PB_rep2	62	0.483
FKBP4	Undiff_rep1	33	0.268	0.283667	0.280586
FKBP4	Undiff_rep2	174	0.273
FKBP4	Undiff_rep3	59	0.31
FBXO5	Diff_rep1	11	0.64	0.692667	0.681025
FBXO5	Diff_rep2	17	0.589
FBXO5	Diff_rep3	12	0.849
FBXO5	PB_rep1	2	0.496	0.6355	0.745632
FBXO5	PB_rep2	17	0.775
FBXO5	Undiff_rep1	2	0.496	0.664667	0.72319
FBXO5	Undiff_rep2	11	0.737
FBXO5	Undiff_rep3	8	0.761
CDC6	Diff_rep1	27	0.574	0.528	0.562598
CDC6	Diff_rep2	34	0.725
CDC6	Diff_rep3	21	0.285
CDC6	PB_rep1	4	1	0.8985	0.824067
CDC6	PB_rep2	26	0.797
CDC6	Undiff_rep1	15	0.648	0.719667	0.716167
CDC6	Undiff_rep2	29	0.698
CDC6	Undiff_rep3	16	0.813
