## Supplementary Table 6 for "Probing enzyme-dependent pseudouridylation using direct RNA sequencing to assess neuronal epitranscriptome plasticity"

### Sheet: SupplementaryTable7
ACP	Annotation	chr	position	strand	kmer	T_PB	C_PB	T_Untreated	C_Untreated	T_IVT	C_IVT	mm.IVT	mm.Pb_minus_Untreated	SNR	orthogonal_methods
SH2B1chr1628872589	SH2B1	chr16	28872589	+	GTTCC	11	11	34	11	12	0	0	-24.4444	2.36037	2
HECTD1chr1431101239	HECTD1	chr14	31101239	-	GTTCA	11	11	35	23	46	1	2.12766	-24.2706	12.3846	2
FBXO5chr6152975604	FBXO5	chr6	152975604	-	GTTCT	6	6	6	32	17	0	0	-19.5046	20.2321	3
MCM5chr2235424407	MCM5	chr22	35424407	+	TGTAG	46	46	79	97	56	0	0	-18.1273	36.0396	3
RPL22chr16185970	RPL22	chr1	6185970	-	TGTAG	82	82	256	168	32	0	0	-12.8369	14.8302	3
IDI1chr101044099	IDI1	chr10	1044099	-	GTTCA	2	2	0	59	37	0	0	-11.1111	63.0812	2
CKAP5chr1146743829	CKAP5	chr11	46743829	-	TCTAG	22	22	110	25	95	0	0	-10.1852	13.8095	2
SLC30A5chr569123368	SLC30A5	chr5	69123368	+	GTTCT	16	16	34	37	58	2	3.33333	-9.25553	21.6017	2
HDGFL2chr194502197	HDGFL2	chr19	4502197	+	TTTAA	10	10	63	14	61	2	3.1746	-9.09091	4.13017	NA
PMPCBchr7103311810	PMPCB	chr7	103311810	+	GTTCA	89	89	410	242	133	3	2.20588	-8.31656	43.7358	1
AK2chr133014553	AK2	chr1	33014553	-	GTTCA	10	10	22	329	69	0	0	-7.8167	136.712	3
SLC2A1chr142926727	SLC2A1	chr1	42926727	-	GTTCC	9	9	26	22	15	0	0	-5.83333	7.08115	4
SCAF1chr1949654781	SCAF1	chr19	49654781	+	GTTCG	13	13	64	40	21	0	0	5.01672	8.49327	2
ST13chr2240824900	ST13	chr22	40824900	-	GTTCT	22	22	104	35	16	0	0	6.07014	4.11603	3
INSIG2chr2118109417	INSIG2	chr2	118109417	+	GTTCA	10	10	47	38	56	0	0	7.67507	23.157	1
AASDHPPTchr11106090565	AASDHPPT	chr11	106090565	+	GTTCA	30	30	116	30	48	0	0	8.02348	9.64069	2
GTF3C2chr227326828	GTF3C2	chr2	27326828	-	GTTCG	0	0	12	136	24	0	0	8.10811	46.0192	4
AMOTL1chr1194874364	AMOTL1	chr11	94874364	+	GTTCT	1	1	7	35	14	0	0	11.4035	18.2113	2
THY1chr11119418679	THY1	chr11	119418679	-	GTTCA	17	17	97	49	22	0	0	11.5996	8.6844	NA
AMFRchr1656362360	AMFR	chr16	56362360	-	GTTCG	3	3	11	17	21	1	4.54545	12.013	9.57513	3
SCP2chr153027999	SCP2	chr1	53027999	+	GTTCC	18	18	108	29	45	0	0	12.1655	9.36852	2
PABPC4chr139565149	PABPC4	chr1	39565149	-	GTTCC	37	37	140	18	11	0	0	13.0974	2.17533	2
PSMB2chr135603333	PSMB2	chr1	35603333	-	GTTCG	21	21	187	286	135	4	2.8777	13.2849	87.5771	4
ERHchr1469380270	ERH	chr14	69380270	-	GTTCC	31	31	215	148	236	2	0.840336	21.4238	80.4986	3
CDC6chr1740295391	CDC6	chr17	40295391	+	GTTCA	5	5	22	25	17	0	0	21.8085	13.1557	2
SPPL3chr12120764051	SPPL3	chr12	120764051	-	GTTCA	10	10	76	41	18	0	0	23.2906	9.85866	3
RAD21chr8116863212	RAD21	chr8	116863212	-	GTTCG	18	18	105	31	40	0	0	25.7773	15.3221	3
PHF13chr16623607	PHF13	chr1	6623607	+	GTTCG	8	8	87	31	81	1	1.21951	29.2844	16.6169	2
