## Supplementary Table 11 for "Probing enzyme-dependent pseudouridylation using direct RNA sequencing to assess neuronal epitranscriptome plasticity"

### Sheet: DMAC1
Forward primer:	Adaptor:	Splint:	Reverse/RT primer:
CGCTGAGTAGTCTGAGGAGC	pCCATGGCTCCTCAGACTACTCAGCG	TCTGAGGAGCCATGGCAAACCTGTG/3SpC3/	AGCTCAGATTCATACTCGTAAAAGT

### Sheet: THY1
Forward primer:	Adaptor:	Splint:	Reverse/RT primer:
ACCCAGTGAAGATGCAGGTTT	pCCATGAAACCTGCATCTTCACTGGGT	ATGCAGGTTTCATGGCATCATCCCT/3SpC3/	TGTCCTCCTTTGTAGCCCTC

### Sheet: NKAIN1
Forward primer:	Adaptor:	Splint:	Reverse/RT primer:
AGCAGGACATCAGACCCATC	pCCATGGATGGGTCTGATGTCCTGCT	CAGACCCATCCATGGCTAATCGCAG/3SpC3/	CAAGGGCTTTGCTAGACGT

### Sheet: NES
Forward primer:	Adaptor:	Splint:	Reverse/RT primer:
TCTCTTGACATATGGTTTCTGGCT	pCCATGAGCCAGAAACCATATGTCAAGAGA	GTTTCTGGCTCATGGAGGAATATAA/3SpC3/	GGGGACCTAGTACTATCGGGA

### Sheet: EFEMP2
Forward primer:	Adaptor:	Splint:	Reverse/RT primer:
CGGCCCAGAGATTTGGACTT	pCCATGAAGTCCAAATCTCTGGGCCG	ATTTGGACTTCATGGCCATTCCTAA/3SpC3/	AAACAGGCCCAGGGAACTAC
