## Supplementary Table 12 for "Probing enzyme-dependent pseudouridylation using direct RNA sequencing to assess neuronal epitranscriptome plasticity"

### Sheet: Sheet1
Annotation	chr	position	START	STOP	300mer sequence with psi in the center (psi position is colored red)
PARP4	chr13	24426505	24426355	24426655	GGCACAGTTTGAGATGCAGAGTTTCCAACAGACTTAACGGAGTTTTTTTCCTTTTAGGTGTAAAAGGAAGAGAATGTCTCCTGGACCTAATTGCCACAATGCTGGTACTACAGTTTATTCGCACCAGGTTGGAAAAAGAGGGAATAGTGTTCAAATCACTGATGAAAATGGATGACGCTTCTATTTCCAGGTGGCTTTAACTATAGTATTATGCAACTTATTTATATTTTCAACTATTTATTTAATAAACCTTAGAAACAGCTATAGGGAATTATCTTACATGTGTACACTATAAGTATGT
IDI1	chr10	1044099	1043949	1044249	CATCATTATTAACCTGTGTTTATATGACATTCAGAAAAATATATGATGGCCTTTCTTTCTCTTTTCCTTTAATATTAGTGTTCTAGAACAGATCAGACATTTTGTAATGATGCCTGAAATAAACACTAACCACCTCGACAAGCAACAGGTTCAACTCCTGGCAGAGATGTGTATCCTTATTGATGAAAATGACAATAAAATTGGAGCTGAGACCAAGAAGAATTGTCACCTGAACGAGAACATTGAGAAAGGTGCTGCTTTGAAACAGTCTTTCTTGTAAAGCGATTTGTGTAGGCATTTC
FBXO5	chr6	152975604	152975454	152975754	TATGTAAGCAAGTACATGTAGACAATACCTAATGCTGAGAGATTGCAAAGTAATCTTTGTATATCCCAATTTAAGAAGTAGGGATGTGTGGAAATTTTGCCATTAAGATGTAAATGTTATGTTCTTTTTATAGGTTGTAAAGAAGAAAGTTCTACCCTTTCTGTCAAAATGAAGTGTGATTTTAATTGTAACCATGTTCATTCCGGACTTAAACTGGTAAAACCTGATGACATTGGAAGACTAGTTTCCTACACCCCTGCATATTTGGAAGGTTCCTGTAAAGACTGCATTAAAGACTATG
CDC6	chr17	40295391	40295241	40295541	TAAAGAGTTGCCAATCAAGTTTAGGGTTAAATGTGAAAATATTTATGCTTGGGACCTAAATTACAGAGGGAGAATCTTATGGTTCAAACTGTCATCTTCTATGTCTTGTCTGAAGGTATCTAGAGATCAGGTTCTGGACAATGCTGCAGTTCAATTCTGTGCCCGCAAAGTCTCTGCTGTTTCAGGAGATGTTCGCAAAGCACTGGATGTTTGCAGGTGAGTTACGGCTCTGTTGCATTCTTTTATT
SLC2A1	chr1	42926727	42926577	42926877	AACGGCTCCAGGATTTTAACAAAAGCAAGACTGTTGCTCAAATCTATTCAGACAAGCAACAGGTTTTATAATTTTTTTATTACTGATTTTGTTATTTTTATATCAGCCTGAGTCTCCTGTGCCCACATCCCAGGCTTCACCCTGAATGGTTCCATGCCTGAGGGTGGAGACTAAGCCCTGTCGAGACACTTGCCTTCTTCACCCAGCTAATCTGTAGGGCTGGACCTATGTCCTAAGGACACACTAATCGAACTATGAACTACAAAGCTTCTATCCCAGGAGGTGGCTATGGCCACCCGTT
FKBP4	Chr12	2803909	2803759	2804059	GCTGATGATGTCTTCTGGTGTCATGGTGACCACCCCCTGTTCCCTGTTCTGGTATTTCCCCTGTCAGTTTCCCCTCTCGGCCAGGTTGTGTCCCAAAATCCCCTCAGCCTCTTCTCTGCACGTTGCTGAAGGTCCAGGCTTGCCTCAAGTTCCATGCTTGAGCAATAAAGTGGAAACAATAAAACCTGGGTGTCAGACAACCCTTTCTGTTCAGCCTTGGAGTGGTGGGTATGGGTGGGTACATAATGGGTAGTAGCACAATCAAGGGGTCACCCACTTAGTTCCAGTTGAGCTTAAATAA
